# Expansion-assisted selective plane illumination microscopy for nanoscale imaging of centimeter-scale tissues

**DOI:** 10.1101/2023.06.08.544277

**Authors:** Adam Glaser, Jayaram Chandrashekar, Sonya Vasquez, Cameron Arshadi, Rajvi Javeri, Naveen Ouellette, Xiaoyun Jiang, Judith Baka, Gabor Kovacs, Micah Woodard, Sharmishtaa Seshamani, Kevin Cao, Nathan Clack, Andrew Recknagel, Anna Grim, Pooja Balaram, Emily Turschak, Marcus Hooper, Alan Liddell, John Rohde, Ayana Hellevik, Kevin Takasaki, Lindsey Erion Barner, Molly Logsdon, Chris Chronopoulos, Saskia de Vries, Jonathan Ting, Steve Perlmutter, Brian Kalmbach, Nikolai Dembrow, Bosiljka Tasic, R. Clay Reid, David Feng, Karel Svoboda

**Affiliations:** Allen Institute for Neural Dynamics, Seattle, WA; Chan Zuckerberg Initiative, Redwood City, CA; Allen Institute for Brain Science, Seattle, WA; University of Washington, Seattle, WA

**Author notes:** Equal contributors (Adam Glaser, Jayaram Chandrashekar).

**Keywords:** selective plane illumination microscopy, light-sheet microscopy, tissue clearing, expansion microscopy, large-scale imaging

## Abstract

Recent advances in tissue processing, labeling, and fluorescence microscopy are providing unprecedented views of the structure of cells and tissues at sub-diffraction resolutions and near single molecule sensitivity, driving discoveries in diverse fields of biology, including neuroscience. Biological tissue is organized over scales of nanometers to centimeters. Harnessing molecular imaging across intact, three-dimensional samples on this scale requires new types of microscopes with larger fields of view and working distance, as well as higher throughput. We present a new expansion-assisted selective plane illumination microscope (ExA-SPIM) with aberration-free 1.5 µm×1.5 µm×3 µm optical resolution over a large field of view (10.6×8.0 mm^2^) and working distance (35 mm) at speeds up to 946 megavoxels/sec. Combined with new tissue clearing and expansion methods, the microscope allows imaging centimeter-scale samples with 375 nm lateral and 750 nm axial resolution (4× expansion), including entire mouse brains, with high contrast and without sectioning. We illustrate ExA-SPIM by reconstructing individual neurons across the mouse brain, imaging cortico-spinal neurons in the macaque motor cortex, and visualizing axons in human white matter.
