## Supplementary Dataset for "Expansion-assisted selective plane illumination microscopy for nanoscale imaging of centimeter-scale tissues"

### Sheet: Electronics inspection lenses
Manufacturer	Model	Diffraction-limited over full field?	Infinity corrected?	Mag	Focal length (mm)	Numerical aperture (NA)	Circular FOV (mm)	Require megapixels	Designed working distance (mm)	Designed immersion material	Working distance in water (mm)	Ettendue	Volumetric Etendue	Notes
Edmund Optics	1.75X LS Series Line Scan Lens	Yes	No	1.75	99	0.097	46.8571	180.005	25	BK7 glass	28.5714	16.225	39.3456
Edmund Optics	2.5X LS Series Line Scan Lens	Yes	No	2.5	117	0.11	32.8	113.429	25	BK7 glass	28.5714	10.224	28.1161
Excelitas	d.fine HR 2.5/128	Yes	No	3.33	128	0.13	24.6246	89.2928	25	BK7 glass	28.5714	8.04852	26.1577	Designed for 25 mm BK7 beamsplitter
Schneider-Kreuznach	SAPPHIRE 0.02/0.23x V70	Yes	No	0.23	95	0.02	271.739	257.368	515	Air	685.01	23.1982	238.941
Schneider-Kreuznach	SAPPHIRE 0.03/0.29x V70	Yes	No	0.29	96	0.03	215.517	364.248	394	Air	524.123	32.8319	388.073
Schneider-Kreuznach	SAPPHIRE 0.04/0.35x V70	Yes	No	0.35	96	0.04	178.571	444.564	360	Air	478.967	40.0713	577.027
Schneider-Kreuznach	SAPPHIRE 0.05/0.5x V70	Yes	No	0.5	96	0.05	125	340.369	254	Air	338.004	30.6796	389.631
Schneider-Kreuznach	SAPPHIRE 0.06/0.7x V70	Yes	No	0.7	97	0.06	89.2857	250.067	191	Air	254.229	22.5401	258.31
Schneider-Kreuznach	SAPPHIRE 0.08/0.875x V70	Yes	No	0.875	98	0.08	71.4286	284.521	159	Air	211.766	25.6457	326.213
Schneider-Kreuznach	SAPPHIRE 0.09/1.143x V70	Yes	No	1.143	98	0.09	54.6807	211.029	132	Air	175.871	19.0214	225.974
Schneider-Kreuznach	SAPPHIRE 0.10/1.75x V70-BS	Yes	No	1.75	88	0.1	35.7143	111.141	25	BK7 glass	28.5714	10.0178	25.0446
Schneider-Kreuznach	DIAMOND 0.12/2.6x V70-BS	Yes	No	2.6	106	0.12	24.0385	72.5047	25	BK7 glass	28.5714	6.5353	19.6059
Schneider-Kreuznach	DIAMOND XL 0.16/3.33x V90-BS	Yes	No	3.33	116	0.16	18.7688	78.5782	25	BK7 glass	28.5714	7.08274	28.331
Schneider-Kreuznach	DIAMOND 0.16/3.5x V90-BS	Yes	No	3.5	116	0.16	17.8571	71.1303	25	BK7 glass	28.5714	6.41141	25.6457
Schneider-Kreuznach	DIAMOND XL 0.21/5.0x V70-BS	Yes	No	5	82	0.21	12.5	60.0412	25	BK7 glass	28.5714	5.41188	28.4124
Schneider-Kreuznach	DIAMOND 0.22/5.2x V70-BS	Yes	No	5.2	80	0.22	15.7692	104.871	25	BK7 glass	28.5714	9.45271	51.9899	Designed for 25 mm BK7 beamsplitter
Vieworks	VEO_JM DIAMOND 1.43X/F3.0	Yes	No	1.43	120	0.101	57.3427	292.273	25	BK7 glass	28.5714	26.3444	66.5196	Designed for 35 mm BK7 beamsplitter
Vieworks	VEO_JM DIAMOND 1.67X/F3.0	Yes	No	1.67	118	0.101	49.1018	214.303	25	BK7 glass	28.5714	19.3165	48.774	Designed for 35 mm BK7 beamsplitter
Vieworks	VEO_JM DIAMOND 2.5X/F2.6	Yes	No	2.5	119	0.134	32.8	168.325	25	BK7 glass	28.5714	15.1722	50.8267	Designed for 25 mm BK7 beamsplitter
Vieworks	VEO_JM DIAMOND 3.33X/F2.1	Yes	No	3.33	121	0.18	24.6246	171.189	25	BK7 glass	28.5714	15.4303	69.4363	Designed for 25 mm BK7 beamsplitter
Vieworks	VEO_JM DIAMOND 5.0X/F1.3	Yes	No	5	100	0.305	16.4	218.011	35	BK7 glass	40	19.6507	209.771	Designed for 35 mm BK7 beamsplitter
Vieworks	VEO_CS DIAMOND 1.67X/F3.2	Yes	No	1.67	88	0.103	37.4251	129.477	25	BK7 glass	28.5714	11.6706	30.0517	Designed for 25 mm BK7 beamsplitter
Vieworks	VEO_CS DIAMOND 2.5X/F2.9	Yes	No	2.5	105	0.121	25	79.7336	25	BK7 glass	28.5714	7.18688	21.7403	Designed for 25 mm BK7 beamsplitter
Vieworks	VEO_CS DIAMOND 3.33X/F2.3	Yes	No	3.33	116	0.157	18.7688	75.6591	25	BK7 glass	28.5714	6.81963	26.767	Designed for 25 mm BK7 beamsplitter
Vieworks	VEO_CS DIAMOND 5.0X/F1.6	Yes	No	5	82	0.261	12.5	92.7452	25	BK7 glass	28.5714	8.3597	54.5471	Designed for 25 mm BK7 beamsplitter
Nikon	Rayfact 1.4S Prism Suitable Model	Yes	No	1.4	105.9	0.11	61.7143	401.557	25	BK7 glass	28.5714	36.1948	99.5358
Nikon	Rayfact 1.7S Prism Suitable Model	Yes	No	1.75	106.9	0.11	49.3714	256.997	25	BK7 glass	28.5714	23.1647	63.7029
Nikon	Rayfact 2.5S Prism Suitable Model	Yes	No	2.5	117.4	0.14	34.56	203.983	25	BK7 glass	28.5714	18.3863	64.3519
Nikon	Rayfact 3.5S Prism Suitable Model	Yes	No	3.5	117.5	0.16	24.6857	135.932	25	BK7 glass	28.5714	12.2524	49.0096
Nikon	Rayfact 5.0S Prism Suitable Model	Yes	No	5	117.5	0.17	17.28	75.1927	25	BK7 glass	28.5714	6.77759	28.8048
Nikon	Rayfact 1-2x Variable Lens Prism Suitable Model	Yes	No	1.00 - 2.00	105.1	0.09 - 0.12	86.4 - 43.2	527 - 234	25	BK7 glass	28.5714	47.49 - 21.1	142.47 - 63.32
Nikon	Rayfact 2-5x Variable Lens Prism Suitable Model	Yes	No	2.00 - 5.00	117	0.13 - 0.17	43.20 - 16.60	288 - 70	25	BK7 glass	28.5714	25.93 - 6.33	86.21 - 27.05

### Sheet: Life sciences macro lenses
Company	Lens #	Diffraction-limited over full field?	Infinity corrected?	Mag	Focal length (mm)	Numerical aperture (NA)	Pupil diam (mm)	Circular FOV (mm)	Designed working distance (mm)	Designed immersion material	Working distance in water (mm)	Ettendue	Volumetric Etendue	Total Etendue	Total Voxels	Notes
Zeiss	Apo Z 1.5X / 0.37	No	Yes	1.5	110	0.37	81.4	22	30	Air	34.2857	-	-	-	-	Does not provide stated NA over entire FOV? Other Plan Apo Z options in this lens series
Olympus	MVPLAPO 0.63X	No	Yes	0.63	285	0.15	90	70	87	Air	99.4286	-	-	-	-	Does not provide stated NA over entire FOV
Olympus	MVPLAPO 1X	No	Yes	1	180	0.25	90	35	60	Air	68.5714	-	-	-	-	Does not provide stated NA over entire FOV
Olympus	MVPLAPO 2X	No	Yes	2	90	0.5	90	17.5	20	Air	22.8571	-	-	-	-	Does not provide stated NA over entire FOV

### Sheet: Life sciences objective lenses
Company	Lens #	Diffraction-limited over full field?	Infinity corrected?	Mag	Focal length (mm)	Numerical aperture (NA)	Pupil diam (mm)	Circular FOV (mm)	Require megapixels	Designed immersion material	Working distance in water (mm)	Ettendue	Volumetric Etendue	Notes
Custom	Mesolens	Yes	Yes	4	50	0.47	47	6	69.2929	Multi	69.2929	6.2458	203.411
Special Optics	54-10-12	Yes	Yes	12	16	0.37	11.84	1.2	1.71774	Multi	1.71774	0.15483	0.0984043
Special Optics	54-8-12	Yes	Yes	24	12	0.65	15.6	1	3.68144	Multi	3.68144	0.331831	0.794049
Olympus	Cleared Tissue Lens	Yes	Yes	20	10	1	20	1	8.71346	Multi	8.71346	0.785398	6.84353

### Sheet: Excitation lenses
Manufacturer	Model	Diffraction-limited over full field?	Infinity corrected?	Mag	Focal length (mm)	Numerical aperture (NA)	Pupil diam (mm)	Circular FOV (mm)	Designed working distance (mm)	Designed immersion material	Working distance in water (mm)	Ettendue	Volumetric Etendue	Notes
Olympus	XLFLUOR4X	Yes	Yes	4	45	0.28	25.2	5.5	28.5	Air	38.5995	1.86265	14.8639
Olympus	XLFLUOR2X	Yes	Yes	2	90	0.14	25.2	11	23.5	Air	31.3905	1.86265	6.12812
Navitar	1-290069	Yes	Yes	2.5	80	0.19	30.4	10.6	25	Air	33.5196	3.18573	15.1322
Navitar	1-290418	Yes	Yes	3.77358	53	0.3	31.8	6.8	12.5	Air	16.9786	3.26851	12.2569
Navitar	1-290419	Yes	Yes	1.81818	110	0.14	30.8	14.5	40	Air	53.4307	3.23655	18.1247
Navitar	1-290070	Yes	Yes	1.25	160	0.09	28.8	22.2	75	Air	99.9269	3.13531	21.1634
Navitar	1-81204	Yes	Yes	1	200	0.095	38	27.5	90	Air	119.937	5.36047	45.832
Navitar	1-81205	Yes	Yes	1.25	160	0.12	38.4	22	72	Air	96.0636	5.47391	47.2946
Navitar	1-81206	Yes	Yes	1.5	133	0.14	37.24	18.33	46.5	Air	62.1131	5.17215	33.6707
Navitar	1-81207	Yes	Yes	2	100	0.19	38	13.75	32.3	Air	43.3073	5.36047	32.8972
Navitar	1-55075	Yes	Yes	4	50	0.19	19	8.1	20	Air	26.8156	1.86023	7.06888
Navitar	1-55401	Yes	Yes	6	33	0.285	18.81	6.25	25	Air	33.8828	2.49195	17.7552
Navitar	1-55227	Yes	Yes	10	20	0.4	16	3.2	10	Air	13.8396	1.2868	5.14719
Nikon	Nikon AF-S 50 mm f/1.4 G SLR lens	No	Yes	-	50	0.15	15	36	46.5	Air	62.1536	-	-	More info from mesoSPIM https://github.com/mesoSPIM/mesoSPIM-hardware-documentation/wiki/mesoSPIM_optical_design_excitation_arm
Schneider-Kreuznach	SYLVINE 0.14/1.0x C	Yes	Yes	1	Inf	0.14	N/A	11	47	Air	62.781	1.86265	12.2562	Bi-telecentric
Schneider-Kreuznach	SYLVINE 0.07/0.5x C	Yes	Yes	0.5	Inf	0.07	N/A	22	195	Air	259.627	1.86265	25.4252	Bi-telecentric
Schneider-Kreuznach	SYLVINE 0.05/0.33x C	Yes	Yes	0.33	Inf	0.05	N/A	33	161	Air	214.247	2.13825	17.2129	Bi-telecentric
Schneider-Kreuznach	SYLVINE 0.03/0.25x C	Yes	Yes	0.25	Inf	0.03	N/A	44	176	Air	234.126	1.36848	7.22556	Bi-telecentric
Schneider-Kreuznach	SYLVINE 0.03/0.2x C	Yes	Yes	0.2	Inf	0.03	N/A	55	269	Air	357.84	2.13825	17.2556	Bi-telecentric

### Sheet: Large CMOS sensors
Manufacturer	Sensor Type	Sensor Name	Megapixels	Resolution (H x V)	Resolution (H)	Resolution (V)	Pixel size (µm)	Sensor horizontal (mm)	Sensor vertical (mm)	Peak QE (%)	Max ADC (bits)	Max FPS	Full well (e-)	Dynamic range (dB)	Readout
Sony	CMOS	IMX411	151	14192 x 10640	14192	10640	3.76	53.3619	40.0064	~90	16	6.4	50000	80	Rolling (single)
Sony	CMOS	IMX461	100	11648 x 8542	11648	8542	3.76	43.7965	32.1179	~90	16	8.7	50000	80	Rolling (single)
Sony	CMOS	IMX661	129	13400 x 9528	13400	9528	3.45	46.23	32.8716	-	14	21.8	-	-	Global
Samsung	CMOS	ISOCELL HM3	108	12000 x 9000	12000	9000	0.8	9.6	7.2	-	10	10	-	-	Rolling (dual)
Samsung	CMOS	ISOCELL HP1	200	16384 x 12288	16384	12288	0.64	10.4858	7.86432	-	10	7.5	-	-	Rolling (dual)
Canon	CMOS	120MXS	120	13272 x 9176	13272	9176	2.2	29.1984	20.1872	-	12	9.4	10000		Rolling (dual)
Canon	CMOS	LI8020S	250	19568 x 12588	19568	12588	1.5	29.352	18.882	-	12	5			Rolling (dual)
Gpixel	CMOS	GMAX32103	104	11276 x 9200	11276	9200	3.2	36.0832	29.44	66.9	12	24	9000	66	Global
Gpixel	CMOS	GMAX32152	152	16556 x 9200	16556	9200	3.2	52.9792	29.44	66.9	12	16	9300	65.5	Global

### Sheet: Sony IMX411
VP-151MX				pco.edge 4.2
Bit depth	16	14	12	16
Line rate (us)	45.44	20.21	15	4.89
Frame rate (Hz)	2.05	4.6	6.2	100
Raw data rate (bits/sec)	4952.89	9724.59	11234.6	6710.89
16-bit packed data rate (MB/sec)	618	1388	1871	838
Gain, K (e-/DN)	0.77	3.05	12.3	0.42
Dark noise, σd (e-)	3.48	4.57	6.89	1.01
DSNU1288 (e-)	0.4	0.75	1.17	0.56
SNR Max (dB)	47.02	47.01	47.06	44.26
Linearity error, LE (%)	1.02	0.2	1.07	0.55
Absolute sensitivity threshold (e-)	3.93	5.17	7.79	1.51
Saturation capacity (e-)	49658.2	48368	49686.4	26690
Dynamic range (dB)	83.09	80.49	77.16	84.95

### Sheet: Lasers
Manufacturer	Model #	Wavelength (nm)	Power (mW)
MPB Communications Inc	2-RU-VFL-P-XXX	465	300
MPB Communications Inc	2-RU-VFL-P-XXX	488	200, 300, 500
MPB Communications Inc	2-RU-VFL-P-XXX	514	200,300, 500, 1000
MPB Communications Inc	2-RU-VFL-P-XXX	515	200,300, 500, 1000
MPB Communications Inc	2-RU-VFL-P-XXX	532	200,300, 500, 1000, 1500, 2000, 5000
MPB Communications Inc	2-RU-VFL-P-XXX	542	200,300, 500, 1000, 1500, 2000, 5000
MPB Communications Inc	2-RU-VFL-P-XXX	546	200,300, 500, 1000, 1500, 2000, 5000
MPB Communications Inc	2-RU-VFL-P-XXX	552	200,300, 500, 1000, 1500, 2000, 5000
MPB Communications Inc	2-RU-VFL-P-XXX	560	200,300, 500, 1000, 1500, 2000, 5000
MPB Communications Inc	2-RU-VFL-P-XXX	568	200,300, 500, 1000, 1500, 2000
MPB Communications Inc	2-RU-VFL-P-XXX	570	200,300, 500, 1000, 1500, 2000
MPB Communications Inc	2-RU-VFL-P-XXX	578	200,300, 500, 1000, 1500, 2000
MPB Communications Inc	2-RU-VFL-P-XXX	580	200,300, 500, 1000, 1500, 2000
MPB Communications Inc	2-RU-VFL-P-XXX	583	200,300, 500, 1000, 1500, 2000
MPB Communications Inc	2-RU-VFL-P-XXX	589	200,300, 500, 1000, 1500, 2000
MPB Communications Inc	2-RU-VFL-P-XXX	592	200,300, 500, 1000, 1500, 2000
MPB Communications Inc	2-RU-VFL-P-XXX	595	200,300, 500, 1000, 1500, 2000, 3000
MPB Communications Inc	2-RU-VFL-P-XXX	606	200,300, 500, 1000, 1500, 2000
MPB Communications Inc	2-RU-VFL-P-XXX	613	200,300, 500, 1000, 1500, 2000
MPB Communications Inc	2-RU-VFL-P-XXX	616	200,300, 500, 1000, 1500, 2000
MPB Communications Inc	2-RU-VFL-P-XXX	620	200,300, 500, 1000, 1500, 2000
MPB Communications Inc	2-RU-VFL-P-XXX	626	200,300, 500, 1000, 1500, 2000
MPB Communications Inc	2-RU-VFL-P-XXX	628	200,300, 500, 1000, 1500, 2000
MPB Communications Inc	2-RU-VFL-P-XXX	631	200,300, 500, 1000, 1500, 2000
MPB Communications Inc	2-RU-VFL-P-XXX	642	200,300, 500, 1000, 1500, 2000
MPB Communications Inc	2-RU-VFL-P-XXX	647	200,300, 500, 1000, 1500, 2000
MPB Communications Inc	2-RU-VFL-P-XXX	655	200,300, 500, 1000, 1500, 2000
MPB Communications Inc	2-RU-VFL-P-XXX	658	200,300, 500, 1000, 1500, 2000
MPB Communications Inc	2-RU-VFL-P-XXX	670	200,300, 500, 1000
MPB Communications Inc	2-RU-VFL-P-XXX	689	200,300, 500, 1000
MPB Communications Inc	2-RU-VFL-P-XXX	703	200,300, 500, 1000
MPB Communications Inc	2-RU-VFL-P-XXX	750	200,300, 500
MPB Communications Inc	2-RU-VFL-P-XXX	775	200,300, 500
Coherent Inc	Genesis MX SLM XXX	460	500
Coherent Inc	Genesis MX STM XXX	460	500
Coherent Inc	Genesis CX SLM XXX	460	1000
Coherent Inc	Genesis CX STM XXX	460	1000
Coherent Inc	Genesis MX SLM XXX	480	500
Coherent Inc	Genesis MX STM XXX	480	500
Coherent Inc	Genesis CX SLM XXX	480	2000
Coherent Inc	Genesis CX STM XXX	480	1000, 2000, 3000
Coherent Inc	Genesis MX SLM XXX	488	500, 1000
Coherent Inc	Genesis MX STM XXX	488	500, 1000
Coherent Inc	Genesis CX SLM XXX	488	2000
Coherent Inc	Genesis CX STM XXX	488	1000, 2000, 3000, 4000
Coherent Inc	Genesis MX SLM XXX	514	500, 1000
Coherent Inc	Genesis MX STM XXX	514	500, 1000
Coherent Inc	Genesis CX SLM XXX	514	2000, 4000
Coherent Inc	Genesis CX STM XXX	514	2000, 4000
Coherent Inc	Genesis MX SLM XXX	532	500, 1000
Coherent Inc	Genesis MX STM XXX	532	500, 1000
Coherent Inc	Genesis CX SLM XXX	532	2000, 4000, 5000
Coherent Inc	Genesis CX STM XXX	532	2000, 4000, 5000, 6000, 7000, 8000, 10000
Coherent Inc	Genesis MX SLM XXX	561	500
Coherent Inc	Genesis MX STM XXX	561	500
Coherent Inc	Genesis CX STM XXX	561	3000
Coherent Inc	Genesis MX SLM XXX	577	500, 1000
Coherent Inc	Genesis MX STM XXX	577	500, 1000
Coherent Inc	Genesis CX SLM XXX	577	2000
Coherent Inc	Genesis CX STM XXX	577	1000, 2000, 3000
Coherent Inc	Genesis MX SLM XXX	590	500, 1000
Coherent Inc	Genesis MX STM XXX	590	500, 1000
Coherent Inc	Genesis CX SLM XXX	590	1000
Coherent Inc	Genesis CX STM XXX	590	2000, 3000
Coherent Inc	Genesis MX STM XXX	607	500
Coherent Inc	Genesis MX STM XXX	639	1000
